# Molecular Acclimation of *Halobacterium salinarum* to Halite Brine Inclusions

**DOI:** 10.1101/2022.09.16.508090

**Authors:** C. Favreau, A. Tribondeau, M. Marugan, F. Guyot, B. Alpha-Bazin, A. Marie, R. Puppo, T. Dufour, A. Huguet, S. Zirah, A. Kish

**Author notes:** **Correspondence:** Adrienne Kish, Unité MCAM, Muséum National d’Histoire Naturelle (MNHN), CNRS, 57 rue, Cuvier, 75005 Paris; France.

## Abstract

Halophilic microorganisms have long been known to survive within the brine inclusions of salt crystals, as evidenced by the change in color for salt crystals containing pigmented halophiles. However, the molecular mechanisms allowing this survival has remained an open question for decades. While protocols for the surface sterilization of halite (NaCl) have enabled isolation of cells and DNA from within halite brine inclusions, “-omics” based approaches have faced two main technical challenges: (1) removal of all contaminating organic biomolecules (including proteins) from halite surfaces, and (2) performing selective biomolecule extractions directly from cells contained within halite brine inclusions with sufficient speed to avoid modifications in gene expression during extraction. In this study, we present methods to resolve these two technical challenges. In addition, we apply these methods to perform the first examination of the early acclimation of a model haloarchaeon (*Halobacterium salinarum* NRC-1) to halite brine inclusions. Examinations of the proteome of *Halobacterium* cells two months post-evaporation revealed a high degree of similarity with stationary phase liquid cultures, but with a sharp down-regulation of ribosomal proteins. Low quantities of RNA from halite brine inclusions corroborate the hypothesis of low transcriptional and translational activities. While proteins for central metabolism were part of the shared proteome between liquid cultures and halite brine inclusions, proteins involved in cell mobility (archaellum, gas vesicles) were either absent or less abundant in halite samples. Proteins unique to cells within brine inclusions included transporters, suggesting modified interactions between cells and the surrounding brine inclusion microenvironment. The methods and hypotheses presented here enable future studies of the survival of halophiles in both culture model and natural halite systems.
