## Supplementary Table 6-5 for "Molecular Acclimation of *Halobacterium salinarum* to Halite Brine Inclusions"

### Sheet: proteins for targeted pathways
Supplementary Table 6-5 : proteins identified and quantified for targeted pathways
		Shared means proteins found in all eight samples (four stationary phase liquid culture extracts and four brine inclusions extracts)
Central metabolism - glycolysis/gluconeogenesis	Samples
AAG20336.1	phosphohexomutase (phosphoglucomutase /phosphomannomutase)	Shared
AAG20164.1	glucose-6-phosphate isomerase	Shared
AAG19177.1	fructose-bisphosphatase	Shared
AAG19176.1	class I fructose-bisphosphate aldolase	Shared
AAG19439.1	triosephosphate isomerase	Shared
AAG18725.1	glyceraldehyde 3-phosphate dehydrogenase	Shared
AAG19584.1	phosphoglycerate kinase <=> glucose-6-phosphate isomerase	Shared
AAG20083.1	phosphoglycerate mutase	Shared
AAG19526.1	phosphopyruvate hydratase	Shared
AAG18902.1	pyruvate kinase	Shared
AAG18906.1	phosphoenolpyruvate synthase	Shared
Central metabolism - tricarboxylic acid (TCA) cycle
AAG20246.1	citrate synthase	Shared
AAG20620.1	aconitase	Shared
AAG20073.1	isocitrate dehydrogenase NADP	Shared
DAC78228.1	pyruvate--ferredoxin oxidoreductase alphasubunit	Shared
AAG19513.1	2-ketoglutarate ferredoxin oxidoreductase	Shared
AAG19826.1	succinyl-CoA synthetase beta chain	Shared
AAG19827.1	succinyl-CoA synthetase alpha chain	Shared
AAG19651.1	succinate dehydrogenase subunit A	Shared
AAG19652.1	succinate dehydrogenase subunit B	Shared
AAG19688.1	fumarate hydratase	Shared
AAG20463.1	L-malate dehydrogenase	Shared
Central metabolism - acetyl-CoA metabolism
AAG19414.1	acetyl-CoA synthetase	Shared
AAG19020.1	acetyl-CoA synthetase	Shared
DAC78075.1	acetate--CoA ligase	Shared
AAG19243.1	aldehyde dehydrogenase (retinol)	Shared
Arginine deiminase (ADI) pathway
AAG20948.1	arginine deiminase (plasmid)	Up-regulated
AAG20946.1	ornithine carbamoyltransferase (plasmid)	Shared
AAG20947.1	carbamate kinase (plasmid)	Shared
AAG20518.1	argininosuccinate lyase	Shared
AAG20519.1	argininosuccinate synthetase	Shared
AAG20945.1	Arginine/ornithine antiporter ArcD	Shared
AAG20949.1	IclR family transcription regulator ArcR (plasmid)	Shared
Electron transport
AAG19138.1	NADH dehydrogenase/oxidoreductase	Shared
AAG19139.1	NADH dehydrogenase/oxidoreductase	Shared
AAG19141.1	NADH dehydrogenase/oxidoreductase-like protein	Shared
AAG19331.1	NADH dehydrogenase	Shared
AAG19651.1	succinate dehydrogenase subunit A	Shared
AAG19652.1	succinate dehydrogenase subunit B	Shared
AAG20249.1	succinate dehydrogenase subunit	Shared
AAG20277.1	H+-transporting ATP synthase subunit A	Shared
AAG20276.1	H+-transporting ATP synthase subunit B	Shared
AAG20279.1	H+-transporting ATP synthase subunit C	Shared
AAG20273.1	H+-transporting ATP synthase subunit D	Shared
AAG20280.1	H+-transporting ATP synthase subunit E	Shared
AAG20283.1	ATP synthase archaeal subunit H	Shared
AAG20282.1	H+-transporting ATP synthase subunit I	Shared
AAG20278.1	H+-transporting ATP synthase subunit F	Lacked in brine inclusion 4
Photoresponse
AAG18778.1	bacterio-opsin activator-like protein	Shared
AAG19769.1	bacterio-opsin activator	Specific brine inclusion 1, 4
AAG19913.1	sensory rhodopsin I transducer; Htr1 transducer	Shared
AAG19989.1	sensory rhodopsin II transducer; Htr2 transducer	Shared
Cell division and chromosome partitioning
AAG20773.1	chromosome partitioning protein ParA	Shared
AAG18937.1	cell division protein FtsZ type I	Shared
AAG18804.1	cell division protein FtsZ type II	Shared
AAG19919.1	Cell division cycle protein; AAA-type ATPase (CDC48 subfamily)	Shared
AAG19776.1	Cell division cycle protein; AAA-type ATPase (CDC48 subfamily)	Shared
AAG19516.1	Mrp protein homolog	Shared
AAG20269.1	cell division inhibitor MinD/ParA family protein	Shared
AAG20524.1	DNA starvation/stationary phase protection protein; ferritin DspA	Shared
AAG18755.1	archaeal histone A1	Shared
AAG20951.1	chromosome segregation protein SMC	Shared
DNA replication and repair
AAG19883.1	replication factor C large subunit	Shared
AAG20394.1	replication factor C small subunit	Shared
AAG20005.1	DNA primase DnaG	Shared
AAG19049.1	DNA-directed DNA polymerase B	Shared
AAG19329.1	DNA gyrase subunit A	Shared
AAG19326.1	DNA topoisomerase VI subunit A	Shared
AAG19327.1	DNA topoisomerase VI subunit B	Shared
DAC77610.1	DNA topoisomerase I	Shared
AAG20376.1	DNA polymerase sliding clamp	Shared
AAG20387.1	Orc1-type DNA replication protein	Shared
AAG19323.1	ATP-dependent DNA ligase	Shared
AAG19328.1	DNA gyrase subunit B	Lacked in brine inclusion 4
AAG18851.1	ribonuclease H type 1	All stationary and brine inclusion 2
AAG20362.1	replication factor C small subunit	Lacked in brine inclusion 1
AAG20498.1	Orc1-type DNA replication protein	All stationary and brine inclusion 1
AAG19899.1	ribonucleoside reductase large chain	Shared
AAG19981.1	DNA photolyase family protein	Shared
AAG19671.1	DNA photolyase family protein	Shared
AAG19045.1	DNA double-strand break repair Rad50 ATPase	Shared
AAG20657.1	repair helicase UvrD	Shared
AAG20669.1	excinuclease ABC subunit UvrA	Shared
AAG20465.1	ATP-dependent DNA helicase Hel308	Shared
DAC79307.1	DNA repair and recombination protein RadA	Shared
AAG19690.1	DNA repair protein; flap endonuclease Fen1	Shared
DAC78445.1	DNA repair helicase Rad25	Shared
AAG20482.1	excinuclease ABC subunit UvrB	Lacked in stationary extract 3
AAG20386.1	DNA mismatch repair protein MutS	Lacked in stationary extract 2
AAG19103.1	endonuclease III	Lacked in stationary extract 1
AAG20477.1	type I site-specific deoxyribonuclease subunit RmeR	All stationary and brine extract 1, 3
AAG18797.1	endonuclease IV	All stationary extract
AAG19328.1	DNA gyrase subunit B	Lacked in brine inclusion 4
AAG18777.1	DNA mismatch repair protein MutL	Lacked in brine inclusion 1
AAG19622.1	DNA N-glycosylase	Lacked in brine inclusion 2
AAG20439.1	single-stranded-DNA-specific exonuclease RecJ1	Lacked in brine inclusion 2
Transcription
AAG20691.1	DNA-directed RNA polymerase subunit C	Shared
AAG20693.1	DNA-directed RNA polymerase subunit B'	Shared
AAG20694.1	DNA-directed RNA polymerase subunit B"	Shared
AAG19520.1	DNA-directed RNA polymerase subunit D	Shared
AAG20209.1	DNA-directed RNA polymerase subunit E'	Shared
AAG20743.1	transcription initiation factor IID (plasmid); TATA-box-binding protein B	Shared
AAG20365.1	transcription initiation factor IID; TATA-box-binding protein E	Shared
DAC77935.1	transcription initiation factor TFE alpha subunit	Shared
AAG20690.1	NusA-like transcription termination signal-binding factor	Lacked in brine inclusion 4
AAG19546.1	DNA-directed RNA polymerase subunit F	Shared
AAG20695.1	DNA-directed RNA polymerase subunit H	Down-regulated
AAG19524.1	DNA-directed RNA polymerase subunit N	All stationary extracts
AAG18850.1	transcription initiation factor IIB	Lacked in brine inclusion 1
Transfer RNA biogenesis
AAG20361.1	ribonuclease Z	Shared
AAG20359.1	tyrosine-tRNA ligase	Shared
AAG20355.1	tryptophanyl-tRNA ligase	Shared
AAG20349.1	leucine-tRNA ligase	Shared
AAG20324.1	isoleucine-tRNA ligase	Shared
AAG20397.1	alanine-tRNA ligase	Shared
AAG20602.1	Valine-tRNA ligase	Shared
AAG18903.1	methionine-tRNA ligase	Shared
AAG20222.1	serine-tRNA ligase	Shared
AAG20454.1	glycine-tRNA ligase	Shared
DAC77651.1	proline-tRNA ligase	Shared
AAG19494.1	cysteine-tRNA ligase	Shared
AAG19534.1	glutamate-tRNA ligase	Shared
AAG20944.1	arginine-tRNA ligase	Shared
AAG20567.1	phenylalanine-tRNA ligase alpha chain	Shared
AAG20568.1	phenylalanine-tRNA ligase beta chain	Shared
AAG20175.1	histidine-tRNA ligase	Shared
AAG20183.1	lysine-tRNA ligase	Shared
AAG19001.1	nondiscriminating Aspartyl—tRNA(Asp/Asn) ligase	Shared
AAG20252.1	tRNA(Ile2) 2-agmatinylcytidine synthetase TiaS	Shared
AAG18757.1	tRNA adenylyltransferase CCA-adding	Shared
AAG20422.1	L-threonylcarbamoyladenylate synthase	Shared
AAG20156.1	tRNA pseudouridine synthase Pus10	Shared
AAG20680.1	ribonuclease R	Shared
AAG19760.1	tRNA-splicing ligase RtcB	Shared
AAG19031.1	tRNA/rRNA cytosine-C5-methylase	Shared
AAG20338.1	tryptophan-tRNA ligase	All stationary extracts
AAG20043.1	threonine-tRNA ligase	All stationary extracts
AAG20339.1	tRNA-intron endonuclease	All stationary extracts
AAG19436.1	PtpS family protein	All stationary extracts
AAG18973.1	L-isoaspartyl protein carboxyl methyltransferase	All stationary extracts
AAG20139.1	archaeosine tRNA-ribosyltransferase	All stationary extracts
Ribosome biogenesis
AAG20650.1	ribosome biogenesis/translation initiation ATPase RLI	Shared
AAG20352.1	probable ribosome biogenesis protein Dim2	Shared
AAG19629.1	ribosome maturation protein Sdo1	Shared
DAC78346.1	ribosome-associating GTPase HflX	Shared
AAG19036.1	GTP-binding protein	Shared
AAG19552.1	fibrillarin-like rRNA/tRNA 2'-O-methyltransferase	Shared
AAG19551.1	rRNA/tRNA 2'-O-methyltransferase complex proteinNop5	Shared
AAG20422.1	L-threonylcarbamoyladenylate synthase	Shared
AAG19112.1	ribonucleoside-diphosphate reductase beta subunit	Shared
AAG20662.1	probable ribonuclease FAU-1	Shared
Translation
AAG19500.1	50S ribosomal protein L1P	Shared
AAG19501.1	50S ribosomal protein L11P	Shared
AAG19946.1	50S ribosomal protein L14P	Shared
AAG18792.1	50S ribosomal protein L15E	Shared
AAG19941.1	50S ribosomal protein L22P	Shared
AAG19938.1	50S ribosomal protein L23P	Shared
AAG19943.1	50S ribosomal protein L29P	Shared
AAG19936.1	50S ribosomal protein L13P	Shared
AAG19952.1	50S ribosomal protein L6P	Shared
AAG20681.1	30S ribosomal protein S10P	Shared
AAG19256.1	30S ribosomal protein S15P	Shared
AAG19945.1	30S ribosomal protein S17P	Shared
AAG20178.1	30S ribosomal protein S19E	Shared
AAG20206.1	30S ribosomal protein S24E	Shared
AAG19942.1	30S ribosomal protein S3P	Shared
AAG19253.1	30S ribosomal protein S3E	Shared
AAG19956.1	30S ribosomal protein S5P	Shared
AAG20576.1	30S ribosomal protein S6E	Shared
AAG20688.1	30S ribosomal protein S7P	Shared
AAG19951.1	30S ribosomal protein S8P	Shared
AAG19499.1	50S ribosomal protein L10P	Down-regulated
AAG18728.1	50S ribosomal protein L10E	Down-regulated
AAG19522.1	50S ribosomal protein L13P	Down-regulated
AAG19521.1	50S ribosomal protein L18E	Down-regulated
AAG19954.1	50S ribosomal protein L19E	Down-regulated
AAG19939.1	50S ribosomal protein L2P	Down-regulated
AAG19947.1	50S ribosomal protein L24P	Down-regulated
AAG19957.1	50S ribosomal protein L30P	Down-regulated
AAG19953.1	50S ribosomal protein L32E	Down-regulated
AAG19937.1	50S ribosomal protein L4E	Down-regulated
AAG19949.1	50S ribosomal protein L5P	Down-regulated
AAG19537.1	50S ribosomal protein L7Ae	Down-regulated
AAG19519.1	30S ribosomal protein S11P	Down-regulated
AAG20689.1	30S ribosomal protein S12P	Down-regulated
AAG19517.1	30S ribosomal protein S13P	Down-regulated
AAG19950.1	30S ribosomal protein S14P	Down-regulated
AAG19940.1	30S ribosomal protein S19P	Down-regulated
AAG19527.1	30S ribosomal protein S2P	Down-regulated
AAG19518.1	30S ribosomal protein S4P	Down-regulated
AAG19948.1	30S ribosomal protein S4E	Down-regulated
AAG19920.1	30S ribosomal protein S8E	Down-regulated
DAC78237.1	30S ribosomal protein S9	Down-regulated
AAG19070.1	translation initiation factor eIF-2 subunit alpha	Shared
AAG19619.1	translation initiation factor eIF-2 subunit beta	Shared
AAG20211.1	translation initiation factor eIF-2 subunit gamma	Shared
AAG19992.1	translation initiation factor eIF-5A	Shared
AAG19758.1	translation initiation factor eIF-2B subunit delta	Shared
AAG20682.1	translation elongation factor eEF-1A subunit alpha	Shared
AAG19926.1	homolog to translation elongation factor aEF-1alpha subunit	Shared
DAC79456.1	translation elongation factor aEF-2	Shared
AAG20628.1	translation initiation factor aIF-1	Down-regulated
AAG20168.1	translation initiation factor aIF-5B	Up-regulated
Chaperones and folding catalysts
AAG20641.1	thioredoxin	Shared
AAG19025.1	molecular chaperone DnaJ	Shared
AAG19026.1	Hsp70-type molecular chaperone DnaK	Shared
AAG19028.1	DnaJ/DnaK ATPase stimulator GrpE	Shared
AAG19995.1	Hsp20-type molecular chaperone	Shared
AAG18869.1	Hsp20-type molecular chaperone	Shared
AAG20240.1	thermosome subunit beta	Shared
AAG20539.1	prefoldin alpha subunit	Shared
AAG18836.1	prefoldin subunit beta	Down-regulated
Surface layer (S-layer)
AAG20702.1	cell surface glycoprotein	Shared
Transporters
AAG18929.1	arsenical pump-driving ATPase ArsA	Shared
AAG19127.1	propionyl-CoA carboxylase carboxyltransferasecomponent	Shared
AAG20473.1	copper transport ATP-binding protein	Shared
AAG19180.1	ABC transporter ATP-binding protein	Shared
AAG19353.1	spermidine/putrescine ABC transporter ATP-binding	Shared
AAG20071.1	spermidine/putrescine ABC transporter	Shared
AAG20612.1	ABC-type transport system periplasmic substrate-binding protein	Shared
AAG20603.1	ABC-type transport system periplasmic substrate-binding protein	Shared
AAG20587.1	dipeptide ABC transporter ATP-binding	Shared
AAG20588.1	dipeptide ABC transporter ATP-binding	Shared
AAG20452.1	dipeptide ABC transporter dipeptide-binding	Shared
AAG20449.1	oligopeptide ABC transporter	Shared
AAG20448.1	oligopeptide ABC transporter ATP-binding	Shared
AAG20457.1	oligopeptide binding protein	Shared
AAG18995.1	phosphate import ATP-binding protein PstB 1	Shared
AAG20556.1	phosphate ABC transporter binding	Shared
AAG18998.1	phosphate ABC transporter substrate-binding protein PstS family	Shared
AAG20233.1	phosphate/phosphite/phosphonate ABC transporter substrate-binding protein	Shared
AAG20486.1	thiamine ABC transporter substrate-binding protein	Shared
AAG20882.1	TrkA family potassium uptake protein	Shared
AAG20878.1	TrkA family potassium uptake protein	Shared
DAC78851.1	TrkA family potassium uptake protein	Shared
AAG20419.1	hemolysin family protein	Shared
AAG19086.1	Mrp-type sodium/proton antiporter system subunit	Shared
AAG18746.1	ABC-type transport system ATP-binding/permease protein	Shared
AAG19338.1	BMP family protein	Shared
DAC77962.1	chemotactic signal transduction system periplasmic substrate-binding protein; BMP family protein	Shared
AAG19051.1	Fe-S cluster assembly ATPase SufC	Shared
AAG20945.1	arginine/ornithine antiporter ArcD	Shared
DAC77887.1	ABC-type transport system permease protein	Lacked in stationary 2, 3
AAG19355.1	iron ABC transporter substrate-binding protein	All brine inclusion
AAG20553.1	phosphate import ATP-binding protein PstB 2	All brine inclusion
AAG20937.1	hemolysin family protein	All brine inclusion
AAG20918.1	glycerol-3-phosphate-binding protein precursor (plasmid)	All brine inclusion
AAG20070.1	PotD/PotF family extracellular solute-binding protein	All brine inclusion
AAG19271.1	spermidine/putrescine-binding protein	All brine inclusion
AAG20451.1	ABC transporter permease	All stationary extracts
AAG20450.1	dipeptide ABC transporter permease	All stationary extracts
AAG19633.1	TrkA family potassium uptake protein	All stationary extracts
AAG18790.1	TrkA family potassium uptake protein	All stationary extracts
AAG19697.1	iron (III) ABC transporter ATP-binding / VitB12-binding protein precursor	All stationary extracts
Archaellum
AAG19424.1	flagellin A1 precursor	Stationary extracts 1, 2
AAG19384.1	flagellin B2 precursor	Lacked in brine inclusion 1, 2, 4
AAG19383.1	flagellin B1 precursor	Down-regulated
AAG19425.1	flagellin A2 precursor	Lacked in brine inclusion 1, 2, 3
AAG19380.1	flagella-related protein E	Shared
AAG19377.1	flagella-related protein H	Stationary extract 3; brine inclusions 3, 4
DAC79152.1	prepilin/prearchaellin peptidase	Stationary extratcs 1, 3, 4
Gas vesicles
AAG20723.1	Gas vesicle protein GvpF cluster A (plasmid)	Shared
AAG20727.1	Gas vesicle protein GvpC cluster A (plasmid)	Shared
AAG20898.1	Gas vesicle protein GvpO cluster A (plasmid)	Down-regulated
AAG20729.1	Gas vesicle protein GvpO cluster B (plasmid)	Down-regulated
AAG20721.1	Gas vesicle protein GvpH cluster A (plasmid)	All stationary extracts
AAG20728.1	Gas vesicle protein GvpN cluster A (plasmid)	Shared
AAG20717.1	Gas vesicle protein GvpL cluster A (plasmid)	Stationary extracts 1, 2, 4
AAG20725.1	Gas vesicle protein GvpD cluster A (plasmid)	Stationary extract 1
AAG20726.1	Gas vesicle protein GvpA cluster A (plasmid)	Stationary extract 2, 3; brine inclusions 1, 2
AAG20720.1	Gas vesicle protein GvpI cluster A (plasmid)	Stationary extract 2
AAG20892.1	Gas vesicle protein GvpF cluster B (plasmid)	Stationary extract 3, 4
Chemotaxis
AAG19389.1	chemotaxis protein, protein-glutamate O-methyltransferase CheR	Shared
AAG19394.1	chemotaxis protein, protein-glutamate methylesterase /protein-glutamine glutaminase CheB	Shared
AAG19393.1	taxis sensor histidine kinase CheA	Shared
AAG19396.1	purine-binding taxis protein CheW	Shared
AAG19371.1	purine-binding taxis protein CheW	Shared
AAG19392.1	chemotaxis protein CheC	Shared
AAG19391.1	taxis cluster protein CheC	Shared
AAG19986.1	transducer protein CosT; Htr5 transducer	Shared
AAG19812.1	methyl-accepting chemotaxis protein; Htr8 transducer	Shared
AAG19428.1	methyl-accepting chemotaxis protein; Htr13	Shared
AAG19381.1	Transducer protein Htr15	Shared
AAG19270.1	transducer protein Htr18	Shared
AAG19266.1	methyl-accepting chemotaxis protein; Htr4 transducer	Shared
AAG19257.1	methyl-accepting chemotaxis protein; Htr6 transducer	Shared
AAG18922.1	transducer protein MpcT; Htr14 transducer	Shared
DAC78795.1	transducer protein BasT	Shared
